# Genome-wide analyses supported by RNA-Seq reveal non-canonical splice sites in plant genomes

**DOI:** 10.1101/428318

**Authors:** Boas Pucker, Samuel F. Brockington

**Affiliations:** Evolution and Diversity, Department of Plant Sciences, University of Cambridge, Cambridge, United Kingdom; Genetics and Genomics of Plants, CeBiTec & Faculty of Biology, Bielefeld University, Bielefeld, Germany

**Keywords:** gene structure, splicing, annotation, comparative genomics, transcriptomics, gene expression, natural diversity, evolution

## Abstract

Most eukaryotic genes comprise exons and introns thus requiring the precise removal of introns from pre-mRNAs to enable protein biosynthesis. U2 and U12 spliceosomes catalyze this step by recognizing motifs on the transcript in order to remove the introns. A process which is dependent on precise definition of exon-intron borders by splice sites, which are consequently highly conserved across species. Only very few combinations of terminal dinucleotides are frequently observed at intron ends, dominated by the canonical GT-AG splice sites on the DNA level.

Here we investigate the occurrence of diverse combinations of dinucleotides at predicted splice sites. Analyzing 121 plant genome sequences based on their annotation revealed strong splice site conservation across species, annotation errors, and true biological divergence from canonical splice sites. The frequency of non-canonical splice sites clearly correlates with their divergence from canonical ones indicating either an accumulation of probably neutral mutations, or evolution towards canonical splice sites. Strong conservation across multiple species and non-random accumulation of substitutions in splice sites indicate a functional relevance of non-canonical splice sites. The average composition of splice sites across all investigated species is 98.7% for GT-AG, 1.2% for GC-AG, 0.06% for AT-AC, and 0.09% for minor non-canonical splice sites. RNA-Seq data sets of 35 species were incorporated to validate non-canonical splice site predictions through gaps in sequencing reads alignments and to demonstrate the expression of affected genes. We conclude that *bona fide* non-canonical splice sites are present and appear to be functionally relevant in most plant genomes, if at low abundance.
