## Supplementary material for "Genome-wide analyses supported by RNA-Seq reveal non-canonical splice sites in plant genomes"

### Sheet: Sheet1
md5sum	file name
aa704feb1f9807b66d9a48ac2ac52e9f	Actinidia_chinensis.fna
d7eed5157f002c4985e9a0dd62157ee5	Actinidia_chinensis.gff
628bea72703ce1b614428eac0f3f0dc8	Aegilops_tauschii.fna
33c9e739f7d63c46464eda9c0f1f15f5	Aegilops_tauschii.gff
a67e8d6ede420f7ffac9dc51e2e2bb07	Amborella_trichopoda.fna
620aaab9492ea11459dfb004a29196b9	Amborella_trichopoda.gff
440c53a4f96099dbd55922c56271e1c7	Ananas_comosus.fna
7f2d66c16fad12c99833b30b1d3701f7	Ananas_comosus.gff
9d9dd1310d5553e4a31267a2b9714e9f	Apostasia_shenzhenica.fna
03db758dfd79b7e35e4133608bd9f697	Apostasia_shenzhenica.gff
6c1d468c353b2029daa7c59909ec9512	Aquilegia_coerulea.fna
f718c9887af83938107a1c323bad7403	Aquilegia_coerulea.gff
5985c440f36db81ec54da37eb62c1d09	Arabidopsis_lyrata.fna
3ff96f111d2820495b3368d426c66ac6	Arabidopsis_lyrata.gff
3dcb9b7a5a8b46c8ebbdbbdb3e0fa233	Arabidopsis_thaliana.fna
c35f6f82fd48046682cb3382165b3ac0	Arabidopsis_thaliana.gff
d36f0a25ebd8132e44acb5f0dfe49184	Arachis_duranensis.fna
571d08f7968546314d90c9bfee1b8ffd	Arachis_duranensis.gff
16a3b340c33d97d2f4591c74a3b02fc3	Arachis_ipaensis.fna
3bf21f46fd942babd674006853bfe6c0	Arachis_ipaensis.gff
bb90c3ba398c4a262bc71e4f0e911a70	Artemisia_annua.fna
aa03200ff8ca032aebdbdbf25e7547ae	Artemisia_annua.gff
d4fc7d647a77a819a9693a14af3675e2	Asparagus_officinalis.fna
a55bb16d2009e88b34e1b9d96cd8b256	Asparagus_officinalis.gff
5e1a5fe4484a17b220dbb6e42c61842e	Auxenochlorella_protothecoides.fna
1e0641b543bd7d79cf9b5452b59b50ca	Auxenochlorella_protothecoides.gff
0266a7b23223c722b01387f05ba530f9	Bathycoccus_prasinos.fna
637b06abdcb2808cbbd49fd41f4e1193	Bathycoccus_prasinos.gff
d3f512b9204b840818900a1a64ae6730	Beta_vulgaris.fna
ed8ef3dc3e83cb21274a7852574e5328	Beta_vulgaris.gff
2fdb33f3ff32fe5fcb01974a62e0438f	Brachypodium_distachyon.fna
5e813232cf491cb75209acdeb5973e10	Brachypodium_distachyon.gff
39b086ee1025ab9d96e59639c4ce87f7	Brassica_napus.fna
0aa5fbf91e79f5fb3e7064bbfab55cb6	Brassica_napus.gff
e17164571f37b0a1be6ebf55378ec79f	Brassica_oleracea.fna
379c8ac42fe402ec68e4ee5f31e41b9b	Brassica_oleracea.gff
72aa5c185883ab501bbb02d9cd3868e7	Brassica_rapa.fna
228700940d25738b32dbca355a1b968b	Brassica_rapa.gff
256f934112fdbeb9bc40bbff7b91790d	Cajanus_cajan.fna
567dedf16c580a1d31fdf69c6559863f	Cajanus_cajan.gff
382136adfa870a8ad55adb205e543512	Camelina_sativa.fna
446fefdce8042d458573764a655e949a	Camelina_sativa.gff
fe8eca55dc035c0721273ce570ec3542	Capsella_rubella.fna
229f92ee5c7e9f66fabc283565ae4b86	Capsella_rubella.gff
9d1dac11540dbee75ea81868a5c52cc3	Capsicum_annuum.fna
7973695c2a224cf80a9ed75361adf64c	Capsicum_annuum.gff
f8dbcb8f8a3d94a370b0c95cde2b15b3	Capsicum_baccatum.fna
49fd5b6f9a73282237321f8f7b270d76	Capsicum_baccatum.gff
dbee37d8aa21afc7447b7c9c0471fc3d	Capsicum_chinense.fna
1064cbc744f30e4f34431fcc8303a724	Capsicum_chinense.gff
fbcfa94ce7aaa0218f7da00ccddb20f1	Carica_papaya.fna
bd1e941d85ae908c90a1009ebc4ab007	Carica_papaya.gff
c91c9e45214acd1e5e8ec60ee461ad98	Chenopodium_quinoa.fna
a24d5c93f9ec2edd267090d4ebd63c5c	Chenopodium_quinoa.gff
21a09587455db8ce304d88aee0388cc2	Chlorella_sorokiniana.fna
712efb1a1e1388145083fb09ad46203d	Chlorella_sorokiniana.gff
f4cd315c0768ae5754dc7bb16a8fbdad	Chlorella_variabilis.fna
510aefe17ea9fac22c4fcb04c34e85dd	Chlorella_variabilis.gff
9516106b6781cc1f22cbea8b9d94098f	Cicer_arietinum.fna
8cd5aca8c702663241738c3c25723ebc	Cicer_arietinum.gff
7b1308decaca69b963ca60f864413528	Citrus_clementina.fna
cb7801254b73dceffeedcf19f4832b64	Citrus_clementina.gff
704f1f26af39ba2e78d562e85ce974c4	Citrus_sinensis.fna
a30dd2932fee2e013d2eefa37f57b76c	Citrus_sinensis.gff
dbd2bc8dd475ec635bcf348a1c2952c5	Coccomyxa_subellipsoidea.fna
91729de643d3095e13c08068bdcb5f96	Coccomyxa_subellipsoidea.gff
bfbbda5e0162fc47ae15b826ed57a72d	Corchorus_capsularis.fna
50dce6b8f3f118b3e59463d12923f01d	Corchorus_capsularis.gff
f2a6696a138da2035dfa9a87b292dff0	Corchorus_olitorius.fna
b446d6ea853abc88d4e24a26b28bedec	Corchorus_olitorius.gff
053b34f7cba7c92428cc160263ef713f	Cucumis_melo.fna
0425577ab19faccc32887db6b5406dba	Cucumis_melo.gff
feaa5ae2fa509fb86208e29bc17725df	Cucumis_sativus.fna
2b6c93a6728180fef58ceaa4d536b4ab	Cucumis_sativus.gff
dfea20c9fe43592fde12b6ad67ae238e	Cucurbita_maxima.fna
94b898113aabd7b836f178a9a7fb1a25	Cucurbita_maxima.gff
1e4f9b95cc94788859f0c248b2a0fcd9	Cucurbita_pepo.fna
3f10e5cd208618a91ac43fb3b4d6868d	Cucurbita_pepo.gff
421ab839f0f51a73de2ce3bfd1d39aec	Cynara_cardunculus.fna
24ee011a1a52dd330885166ae29b89de	Cynara_cardunculus.gff
456780697dd9113ccd31b654ded53174	Daucus_carota.fna
7d5a316cfe1f00bafafdf760a8a7deb1	Daucus_carota.gff
f272e72c4a5b58a3619ef722e74b16bb	Dendrobium_officinale.fna
fdcceebea051946b7bd4ff25e7dc765b	Dendrobium_officinale.gff
d7a28bc6deef2a7197f4d264dbd78c2b	Dichanthelium_oligosanthes.fna
66b469ed9fd4dcbfe9aa32c4d46b0fa1	Dichanthelium_oligosanthes.gff
4321616a1a1aa68fbad280c658f81323	Dorcoceras_hygrometricum.fna
5213a82ad2ddc4e8d4106bf395a47774	Dorcoceras_hygrometricum.gff
9a63665bc4082b86b41716892f3366dd	Durio_zibethinus.fna
626461a2b8de4f24ed559db5e06c83ae	Durio_zibethinus.gff
902acc94e0395726e73dc5994b692457	Elaeis_guineensis.fna
230812a160275f4cff046a202ca5ef00	Elaeis_guineensis.gff
de947cb7bfca5738963c83fd14ca726d	Erythranthe_guttata.fna
2e2e5b87dfc79437c68ae1106c29d818	Erythranthe_guttata.gff
9415b34d192bbff61fd6341174f840f6	Eucalyptus_grandis.fna
62c9e7350374c095ea59021614c47cb1	Eucalyptus_grandis.gff
85956efe9dcf6e1f39d99752d53d43d5	Eutrema_salsugineum.fna
524b4bde834fc770a942467f77983553	Eutrema_salsugineum.gff
34319bd9b6531fb3aa184243558bff54	Fragaria_vesca.fna
6304eb13b9b8f5e8f4297e52dc9b0042	Fragaria_vesca.gff
fd1811334ff04ca31496bc11e664ae13	Genlisea_aurea.fna
90bf5abb60b359161dd0ab4bf5bd0d34	Genlisea_aurea.gff
8761f4855d9396ff38f5a6201edc6080	Glycine_max.fna
75beac46f9efc7daa75bbfa43ddb8157	Glycine_max.gff
f68240144fefe864dc54d56e5ecefeea	Gonium_pectorale.fna
813c1c8909b96a8a849447457614bd92	Gonium_pectorale.gff
5be8a573c867c4f4092a9b968a3fb170	Gossypium_arboreum.fna
06bc61ba8cedc5becacf1317e8eac45c	Gossypium_arboreum.gff
3f2a7ca4b7cc58f57022c24f1cc24094	Gossypium_hirsutum.fna
aca1ef6c8ab43d75651c4c7c630d2016	Gossypium_hirsutum.gff
fd780c8c9c3d45ab5cdfc133635cea3e	Gossypium_raimondii.fna
bd8e660a79987c49e95dc34ae3e4e3ad	Gossypium_raimondii.gff
eb115cf50c381fd9c95ec6e61151d774	Handroanthus_impetiginosus.fna
04c2a0fd42a4cc853979cf7ef2472417	Handroanthus_impetiginosus.gff
b1ca24674e959d3f3fa5d9559a67afd4	Helianthus_annuus.fna
0cfaa41e9cef51b5352280f1c1a03a83	Helianthus_annuus.gff
2846b7781fdb8dfdae51d129bd2357ff	Herrania_umbratica.fna
701e927047d653c4e3c7101a9a6be985	Herrania_umbratica.gff
2cd3ce20e8496c6c29a6d1eaf0bcacb2	Hevea_brasiliensis.fna
b958496f68ba988f22b180b99a412740	Hevea_brasiliensis.gff
8baa659f2b6524534c9eda0e7cb365a3	Ipomoea_nil.fna
a284527b5952199b8252dd1175e3e254	Ipomoea_nil.gff
88c9252830ed5ae2ad4c5f33c04c4fdd	Jatropha_curcas.fna
0c0057fca82930022c45ce69694c1caa	Jatropha_curcas.gff
b90dd1055f698d1279f453cea9fb0678	Juglans_regia.fna
fde3084b545c1dc29347fd1d3ed9d47f	Juglans_regia.gff
ec61cf2ceae4b829902dace2858d4d44	Lactuca_sativa.fna
0ae2c88271debafa8628790b3a59a206	Lactuca_sativa.gff
f01c3ff019e5562576ba4ebe142ff171	Lupinus_angustifolius.fna
f5ef0d799108d9d5156e0406408975f7	Lupinus_angustifolius.gff
147f59e4da3be9a746bc72e312b2c300	Macleaya_cordata.fna
a6b94ac1c7f0133a3faec03b4467083d	Macleaya_cordata.gff
980a0c5df573d7a2013cf56567c34997	Malus_domestica.fna
d4d8264a4315e5e5d30512201974765a	Malus_domestica.gff
45e8f4480f267cf82f51f08af5dd1fa8	Manihot_esculenta.fna
389ad3b4bdc15eb13b8af4d38c296b8f	Manihot_esculenta.gff
97c86ab3920d0777bd71440418e070da	Marchantia_polymorpha.fna
8fa47d497a6406a06d4b24892b8ee1c5	Marchantia_polymorpha.gff
4b0ad793b3a8a7bcc1c1bcb0dee5c3c9	Medicago_truncatula.fna
e752afbf5aaa161dedc0321f63a25c70	Medicago_truncatula.gff
bb7a97ec5114849caff7273ec6b2f306	Micractinium_conductrix.fna
a32c82fd1585d84bda4570eb2bb1b5e0	Micractinium_conductrix.gff
dbcab5772390fa0db4df19220b872443	Micromonas_commoda.fna
421a5333e30bcb7d180730c1572dc2dd	Micromonas_commoda.gff
60c34f3972c11e4a8e61517e8a806382	Micromonas_pusilla.fna
7f1e87e5b778f65da15835810b6580cc	Micromonas_pusilla.gff
30f2c8beae3bb8d7beb990c522ae454d	Momordica_charantia.fna
f497c4e66910f27564bacf3467ff6215	Momordica_charantia.gff
fd1a5027db6de7e14f5964847daccc33	Monoraphidium_neglectum.fna
5dbcd709317c189aec77839807f8fa20	Monoraphidium_neglectum.gff
ee11fdef35f691de09d78913cb4a289d	Morus_notabilis.fna
e29d2aa90300d2b82212f6726a32c40b	Morus_notabilis.gff
0b9f215fbab9fe4e88cbb5d3d8f6c5da	Musa_acuminata.fna
c62527e7c6432d245726b2878fd08b8e	Musa_acuminata.gff
6a3fe6fac5cd4eef720736a7ab89f52d	Nelumbo_nucifera.fna
f13606be422cd8835c4dc09d3b7dd157	Nelumbo_nucifera.gff
ab4dbfc40bd70a896280f91f1d1f995c	Nicotiana_attenuata.fna
3316327886254c31692b416e5b3df20c	Nicotiana_attenuata.gff
0137268fe2921031d464cdf2be40e4b8	Nicotiana_sylvestris.fna
4589f285a89d45744b3c0a9b8b6ad9cf	Nicotiana_sylvestris.gff
c8d4659974cfc88753b60684aadb9ca3	Nicotiana_tabacum.fna
a536d9ee47d65eea7d41304623ff8c38	Nicotiana_tabacum.gff
1fc58fca7402a01e3b57c84808f4b947	Nicotiana_tomentosiformis.fna
ec74485ee8cfc1c4be2ea16147f56629	Nicotiana_tomentosiformis.gff
62a6eef9c6bfaf59263c89c4af032128	Olea_europaea.fna
11dcf74eb2f337f4bb71cb7958eb5baa	Olea_europaea.gff
d9d282b0dfb13c96f8f41cd4a8c1a8f2	Oryza_brachyantha.fna
55f99517aae55647cd0f2c89c18bd033	Oryza_brachyantha.gff
7702b74665dbcc27cfa4c43ed0dbfde6	Oryza_sativa.fna
7dc1d3452283d30333515f9356424344	Oryza_sativa.gff
34fc3ee30a8f9eda5b21083c41ba96d6	Ostreococcus_lucimarinus.fna
7bca7a20fe6c85d2c461350332ea6a72	Ostreococcus_lucimarinus.gff
046b6e933274c884428a7d5929090f5d	Ostreococcus_tauri.fna
b2772e2da2611abd4e37d5b282cf41cf	Ostreococcus_tauri.gff
40c096685859146759e53c1153ad6814	Panicum_hallii.fna
828ef23877e3951b256cef00d2951e91	Panicum_hallii.gff
713ce0360e60927063d07bf637204a5a	Phalaenopsis_equestris.fna
a0940628af8649f6cd02b44c481aafbc	Phalaenopsis_equestris.gff
8643b4827ba0bc6c282a81faea0fbd8a	Phaseolus_vulgaris.fna
a0cc11d1079c1c15a28029c304017aaa	Phaseolus_vulgaris.gff
b42a1f3ffc9d535b2471ec26d5102daf	Phoenix_dactylifera.fna
b72e5c8f64a6ef5b5420a3041feea442	Phoenix_dactylifera.gff
791e59dff60463d7e442fcf5e53ecac4	Physcomitrella_patens.fna
f6569eee221f424318ee360152927a73	Physcomitrella_patens.gff
ff803c2bbc7d33f6f573744bbcf9d479	Populus_euphratica.fna
52987a3e3da1f965e410894cc6d422b3	Populus_euphratica.gff
66baedddd64bd0a30bbd290af254f2a7	Populus_trichocarpa.fna
82d0fdc7624b5b09c147086cf1e248a3	Populus_trichocarpa.gff
347280505ac6e8ae5f2a5e13f687230b	Prunus_avium.fna
f9067a172f3405c6574ce573c66a01f0	Prunus_avium.gff
41145e31db0502391c666457c9e8a5ef	Prunus_mume.fna
e6ac3643cbdb5e2f4c882495c97bc9e6	Prunus_mume.gff
cb65aac20158fa3e8075963e8ff45cfa	Prunus_persica.fna
3ffd0cc9faa3e54453c3d64360736197	Prunus_persica.gff
59a75ec15e3a1f53dd0b3a0781213d8a	Punica_granatum.fna
b7cd17fe933309abbfbf4175e8e43c5a	Punica_granatum.gff
51ef1a4470beb698f6eade2bbc4b48d3	Pyrus_x_bretschneideri.fna
e40da61bdb3a8763f50f9144c1276554	Pyrus_x_bretschneideri.gff
e74a195a3f5bc22b2b0d5b074f998935	Quercus_suber.fna
e36cd62a11cf51cd9eafddcf0bbef514	Quercus_suber.gff
fc9dc14c13511a3cd8ed2377d2c8f472	Raphanus_sativus.fna
25debb35b4d64787fa5d007892531683	Raphanus_sativus.gff
640be9895cc48f15f1216f25f013759e	Ricinus_communis.fna
df9fc79751e0626a24f9b4ce5ee83ac7	Ricinus_communis.gff
b3b5f8d26d9d22021ae9cb1fd3903cbc	Rosa_chinensis.fna
8a56a17b265f74b3d3b9662e7936fa81	Rosa_chinensis.gff
e771326f86cc486382108df2cb0eb861	Selaginella_moellendorffii.fna
3aacff12b717eddc45698964f946a3f4	Selaginella_moellendorffii.gff
18e9ca5868589ab3851ee39536577784	Sesamum_indicum.fna
b9e1588b8f14ea7b176b52628eafecc9	Sesamum_indicum.gff
8809bb047f2356b61256fd286a96a3d5	Setaria_italica.fna
a3cc4e5afddb8dd0c066832a32649e54	Setaria_italica.gff
a3e6896dfc53267f5160909b55b5d294	Solanum_lycopersicum.fna
16793eb1884e75e787aa05bea8cddec7	Solanum_lycopersicum.gff
2f886f64d07297988812cc85d5402245	Solanum_pennellii.fna
a5d7682568d27110509b1dc50ae81a6d	Solanum_pennellii.gff
11117f289d350ac2727d5136941986f0	Solanum_tuberosum.fna
15ca01d7677c012987da7a7b9e6dc5b4	Solanum_tuberosum.gff
ad3fb597e71a3d3cc1a50606865207a5	Sorghum_bicolor.fna
3242b646220fc76a3459b1f7b095f93c	Sorghum_bicolor.gff
6bd8481e2f22b7088af9b37fd103f5c6	Spinacia_oleracea.fna
ad27b40e249b911262c1af7d4cc651d6	Spinacia_oleracea.gff
d79d837c0fe303341f12b42a484635bc	Tarenaya_hassleriana.fna
9da00291bf9d74a882d507c635e2a539	Tarenaya_hassleriana.gff
76b2e5051e674a0f5f395ba5042375f4	Tetrabaena_socialis.fna
f0da4e9c77c15f8c0c3142c93e0749d3	Tetrabaena_socialis.gff
9a385bf8001e0873108d19424d1d3545	Theobroma_cacao.fna
72f94ffe436201e896de10bd8afb4219	Theobroma_cacao.gff
2a177d9c304b30cfe2ee500f0ba4a5be	Vigna_angularis.fna
4d9385d9e1462dc778f363bb18b88b5b	Vigna_angularis.gff
559a86e7f83328605285fd1ae5c8ee34	Vigna_radiata.fna
cf69b9a4247129f639957da3c7061e33	Vigna_radiata.gff
11dd207ff45dec67e5b885df82935f0b	Vitis_vinifera.fna
c34630f8643063a58a8af134f77bad23	Vitis_vinifera.gff
1a0339824f1f5e206e8b54c3b551f833	Volvox_carteri.fna
cd889f65f38f3951d3775af92718adf7	Volvox_carteri.gff
898a827cde37664a7c0ac710d79b333f	Zea_mays.fna
d1c0a6b901d2fb1504cb8095e0f31527	Zea_mays.gff
9bda63cad5d6c8277ac64df5fddaed8b	Ziziphus_jujuba.fna
a033266c11ce7c2fe4865d7d0d3b111c	Ziziphus_jujuba.gff
d9e191f14568ddb3644a63809c9b15a5	Zostera_marina.fna
c496b24bebcd6a5595fc94adc3846356	Zostera_marina.gff
