## Supplementary material for "Genome-wide analyses supported by RNA-Seq reveal non-canonical splice sites in plant genomes"

### Sheet: Sheet1
Arabidopsis lyrata	Arabidopsis thaliana	Beta vulgaris	Brachypodium distachyon	Brassica napus	Brassica oleracea	Brassica rapa	Camelina sativa	Cicer arietinum	Citrus sinensis	Durio zibethinus	Eucalyptus grandis	Eutrema salsugineum	Fragaria vesca	Glycine max	Gossypium raimondii	Jatropha curcas	Lupinus angustifolius	Malus domestica	Manihot esculenta	Marchantia polymorpha	Medicago truncatula	Monoraphidium neglectum	Morus notabilis	Musa acuminata	Oryza brachyanta	Oryza sativa	Phaseolus vulgaris	Physcomitrella patens	Populus euphratica	Populus trichocarpa	Setaria italica	Vitis vinifera	Zea mays	Ziziphus jujuba
SRR3020575	SRR6668925	ERR2040223	DRR101504	ERR2027121	SRR1213099	SRR5130939	SRR1171881	SRR3313137	ERR760716	SRR6040092	SRR1015902	SRR5236359	ERR419272	SRR6478967	SRR389181	ERR420522	ERR706856	DRR060100	SRR1050891	unpublished	ERR1830531	SRR5798952	SRR1210485	SRR1022914	SRR1174794	ERR1305945	ERR2168712	SRR1589685	SRR064168	ERR1864446	DRR097258	SRR5405118	ERR2096654	SRR1564714
SRR3020576	SRR6668926	ERR747962	DRR101505	SRR3510013	SRR1213100	SRR5130940	SRR1171882	SRR3313138	SRR4050292	SRR6040093	SRR1230929	SRR5236972	ERR419273	SRR6478968	SRR389182	SRR1539206	SRR1578066	DRR060101	SRR1050892		ERR1830534	SRR5798953	SRR1210495	SRR1207978	SRR351195	ERR1305946	ERR2168713	SRR1589686	SRR064169	ERR1864449	DRR097259	SRR5405119	ERR2096655	SRR1564715
SRR3020577	SRR6670030	SRR1022496	DRR101506	SRR3510014	SRR1213101	SRR5130941	SRR1171888	SRR3313139	SRR4050293	SRR6040094	SRR1609810		ERR419274	SRR6478969	SRR389183	SRR1560722	SRR1578080	DRR060102	SRR1050893		ERR1830535	SRR5831736	SRR1210496	SRR1339507	SRR351196	ERR1305947	ERR2168714	SRR1589687	SRR064170	ERR1864451	DRR097260	SRR5405120	ERR2096656	SRR1564716
SRR3020578	SRR6670031	SRR1508751	DRR101507	SRR3525009	SRR1213102	SRR5130942	SRR1171890	SRR3313140	SRR4050294	SRR6040095	SRR1609811		ERR424891	SRR6478970	SRR5886148	SRR1560723	SRR1578087	DRR060103	SRR1050894		ERR2193160	SRR5831737	SRR1210501	SRR1339902		ERR1305948	ERR2168715	SRR1685734	SRR3187026	ERR1864452	DRR097261	SRR5405121	ERR2096657	SRR1564717
SRR3020579	SRR6670032	SRR1508753	DRR101508	SRR3548053	SRR3473172	SRR5130943	SRR1171891	SRR3313141	SRR4050295	SRR6040096	SRR1609812		ERR424892	SRR6478971	SRR5886149	SRR1560724	SRR1578089	SRR6308177	SRR1050895		ERR2193161	SRR5831738	SRR1210520	SRR2132617		ERR1305949	ERR2168716	SRR1705624	SRR3187027	ERR1864453	DRR097262	SRR6320536	ERR2096658	SRR1564718
SRR3020580	SRR6670033	SRR1508756	DRR101509	SRR3571670	SRR3473174	SRR5130944	SRR1171892	SRR3313142	SRR4072700	SRR6040097	SRR1609813		ERR424893	SRR6478972	SRR959890	SRR1635040	SRR1745785	SRR6308178	SRR1050896		ERR2193162	SRR5831739		SRR2132797		ERR1305950	ERR2168717	SRR1707400	SRR3187028	ERR1864454	ERR1305215	SRR6320537	ERR2096659	SRR1564719
SRR3020586	SRR6670034	SRR1508758	DRR101510	SRR3571671	SRR3473175	SRR5130945	SRR1171894	SRR3313143	SRR4076115	SRR6156066	SRR1609814		SRR1930097	SRR6478973	SRR959899	SRR1635045	SRR1745788	SRR6308182	SRR1050897		ERR2193163	SRR5831740		SRR2132798		ERR1305951	ERR2168718	SRR1707403	SRR3187066	ERR1864455	ERR1305217	SRR6320538	ERR2096660	SRR1564720
SRR3020587	SRR6670035	SRR3823656	DRR101511	SRR3571672	SRR3473177	SRR5130946	SRR1171895	SRR3313144	SRR4076705	SRR6156067	SRR1609815		SRR1930099	SRR6478974		SRR1639661	SRR1745790	SRR6308188	SRR1050898		ERR2193164	SRR5831741		SRR2132799		ERR1305952	ERR2168719	SRR1707410	SRR3187067	ERR1864456	ERR2003555	SRR6320539	ERR2096661	SRR1564721
SRR3020588	SRR6670036	SRR3823657	DRR101512	SRR3571673	SRR3473179	SRR5130947	SRR1171897	SRR3313145	SRR4084239	SRR6156068	SRR1609816		SRR2544815	SRR6478975		SRR2039597		SRR6308189	SRR1050899		ERR2193165	SRR5831742		SRR2132844		ERR1607876	SRR3735328	SRR1707630	SRR3187068	ERR1864457	ERR2003556	SRR6320540	ERR2096662	SRR1564722
SRR3020590	SRR6670037	SRR3823689	DRR101513	SRR3571674	SRR3473181	SRR5130948	SRR1171899	SRR3313146	SRR4089854	SRR6156069	SRR1609817		SRR2544816	SRR6478976		SRR4308595		SRR6308190	SRR1050900		ERR2193166	SRR5831743		SRR3406492		ERR1607877	SRR3735329	SRR1707631	SRR5983970	ERR1864458	ERR2003557		ERR2096663	SRR1564723
SRR3020591	SRR6670038	SRR3823690	SRR6127926	SRR3571675	SRR3473184	SRR5130949	SRR1171901	SRR3313147	SRR4096760	SRR6156070	SRR1609818		SRR3497057	SRR6478977		SRR4426289		SRR6308191	SRR1050901		ERR2193167	SRR5831744		SRR3406493		ERR1607878	SRR3735330	SRR1707632	SRR5983971	ERR1864459	ERR2003558		ERR2096664	SRR1564724
SRR3020593	SRR6670039	SRR3823691	SRR6127927	SRR3571676	SRR3473186	SRR5130950	SRR1171920	SRR3313148	SRR4096959		SRR1609819		SRR3743193	SRR6478978		SRR4426290		SRR6308192	SRR1050902		ERR2193168	SRR5831745		SRR3406494		ERR1607879	SRR3735331	SRR1707633	SRR5983972	ERR1864460	ERR2003559		ERR2096665	SRR1564725
SRR3020594	SRR6781804	SRR3823692	SRR6127928	SRR3571677	SRR3473188	SRR5135711	SRR1171923	SRR3313149	SRR4294693		SRR1609820		SRR3743194	SRR6478979		SRR4426295		SRR6320494	SRR1538456		ERR2193169	SRR5831746		SRR3406495		SRR6816970	SRR3735332	SRR3350456	SRR5983973	ERR1864461	ERR2003560		ERR2096666	SRR1564726
SRR3020595	SRR6784793	SRR4293380	SRR6127940	SRR3584232	SRR3473190	SRR5135714	SRR1171925	SRR3313150	SRR4897532		SRR1609821		SRR3743195	SRR6478980		SRR4426296		SRR6320561	SRR1538457		ERR2193170	SRR5831747		SRR3406496		SRR6816971	SRR3735333	SRR3350457	SRR5983974	ERR1864462	ERR2003561		ERR2096667	SRR1564727
SRR3020596	SRR6784794	SRR4293381	SRR6127941	SRR3584233	SRR3473192	SRR5169348	SRR1171926	SRR3313151	SRR4897533		SRR1609822		SRR3743196	SRR6478981		SRR4426312		SRR6320572	SRR1538484		ERR2193171			SRR3406497		SRR6816972	SRR3735334	SRR3350458	SRR5983975	ERR1864463	ERR2003562		SRR6792248	SRR1564728
SRR3020597	SRR6784795	SRR4293382	SRR6127942	SRR3584236	SRR3473193	SRR5169349	SRR1171927	SRR3313152	SRR4897534		SRR1609823		SRR3743198	SRR6478982		SRR4426313		SRR6982591	SRR1538485		SRR4409156			SRR3406498		SRR6816973	SRR3735335	SRR3350459	SRR5983976	ERR1864464	ERR2003563		SRR6792249	SRR3087075
SRR3020599	SRR6784796	SRR4293384	SRR6127943	SRR3584237	SRR3473195	SRR5279730	SRR1171928	SRR3313153	SRR4897535		SRR1609824		SRR6320486	SRR6478983		SRR4426314		SRR6982592	SRR1538486		SRR4409157			SRR3406499		SRR6816975	SRR3735337	SRR3350460	SRR5983997	ERR1864465	ERR2003564		SRR6792250	SRR3087076
SRR3020600	SRR6784799	SRR4293386	SRR6127944	SRR3584238	SRR3473197	SRR5279731	SRR1171929	SRR3313154	SRR4897536		SRR1609825		SRR6320488	SRR6478984		SRR4446116		SRR6982593	SRR1538487		SRR4409158			SRR3406500		SRR6831005	SRR3735338	SRR5167055	SRR5983998	ERR1864466	ERR2003565		SRR6792251	SRR3087077
SRR3020601	SRR6784800	SRR42933871	SRR6789272	SRR3584239	SRR3473199	SRR5279732	SRR1171931	SRR3313155	SRR4897537		SRR1609826		SRR6320489	SRR6478985		SRR4449122		SRR6982594	SRR1538488		SRR5721225			SRR3406501		SRR6838639	SRR3735339	SRR5829483	SRR5984029	ERR1864467	ERR2003566		SRR6904658	SRR3087079
SRR3020602	SRR6784801	SRR42933873	SRR6789273	SRR3584240	SRR3473201	SRR5279733	SRR1171932	SRR3313157	SRR4897538		SRR1609827		SRR6320491	SRR6478986		SRR4449125		SRR6982595	SRR1538489		SRR5721227			SRR3406502		SRR6838641	SRR3735340	SRR5829484	SRR5984052	ERR1864468	ERR2349752		SRR6904740	SRR3087080
SRR3020603	SRR6803413	SRR42933874	SRR6789274	SRR3584241	SRR3473204	SRR5279734	SRR1171933	SRR3313158	SRR4897539		SRR1609828			SRR6478987		SRR4449140		SRR6982596	SRR1538490		SRR5721252			SRR3406503		SRR6838642	SRR3735341	SRR5829485	SRR5984065	ERR1864469	ERR2349753		SRR6904742	SRR3087081
SRR3020604	SRR6816700	SRR42933875	SRR6789275	SRR3584242	SRR3473206	SRR5279735	SRR1171948	SRR3313159	SRR5581496		SRR1609829			SRR6478988		SRR4449144		SRR6982597	SRR1538491		SRR5721254			SRR3406504		SRR6838643	SRR3735342	SRR5829486	SRR5984066	ERR1864470	ERR2349754		SRR6904743	SRR3087082
SRR3020605	SRR6816701	SRR42933876	SRR6958150	SRR3584243	SRR3473208	SRR5894314	SRR1171949	SRR3313160	SRR5581497		SRR1609830			SRR6478989		SRR4449147		SRR6982598	SRR1538828		SRR5721255			SRR3406505		SRR6838644	SRR3735343	SRR5829487	SRR901769	ERR1864471	ERR2349755		SRR6904745	SRR3087083
SRR3020606	SRR6816702	SRR42933877	SRR6958151	SRR3734860	SRR3473210	SRR5914716	SRR1171950	SRR5927129	SRR5581498		SRR1609831			SRR6478990		SRR4449148		SRR6982600	SRR1538829		SRR5721256			SRR3406506		SRR6838645	SRR3735344	SRR5829488	SRR921507	ERR1864472	ERR2349756		SRR6904746	SRR3087084
SRR3993764	SRR6852085	SRR42933878	SRR6958152	SRR3734861	SRR3473212	SRR5914717	SRR1171951	SRR5927130	SRR5581499		SRR1951761			SRR6478991		SRR4449151		SRR6982601	SRR1538848		SRR5721257			SRR3406507		SRR6838646	SRR4240928	SRR5829489	SRR922436	ERR1864473	ERR2349757		SRR6904771	SRR3087085
SRR3993765	SRR6852086	SRR42933879	SRR6958153	SRR3734862	SRR3473214	SRR5914718	SRR1171954	SRR5927131	SRR5581500		SRR1951762			SRR6478992		SRR4449154			SRR1538903		SRR5732295			SRR3406508		SRR6838647	SRR4240929	SRR5829490	SRR952700	ERR1864474	SRR3536617		SRR6904772	SRR3087088
SRR3993766		SRR4294169	SRR6958154	SRR3734863	SRR3473215	SRR5914719	SRR1171955	SRR5927132	SRR5581501		SRR1951763			SRR6478993		SRR4449157			SRR1538904		SRR5732296			SRR3406509		SRR6838648	SRR5137647	SRR5829491	SRR952701	ERR1864475	SRR3536624		SRR6904773	SRR3087091
SRR3993767		SRR4294172	SRR6958155	SRR3734864	SRR3473217	SRR5914720	SRR1171956	SRR5927133	SRR5581502		SRR1951764			SRR6478994		SRR4473565			SRR1538905		SRR5732297			SRR3406510		SRR6838649	SRR5137648	SRR5829492	SRR952702	ERR1864476	SRR3536640		SRR6904774	SRR3087096
SRR3993768		SRR4294181	SRR6958156	SRR3734865	SRR3473219	SRR5914721	SRR1171957	SRR5927134	SRR5581503		SRR1951765			SRR6478995		SRR4473566			SRR1538928		SRR5732298			SRR3406511		SRR6838650	SRR5137650	SRR5829493	SRR952703	ERR1864477	SRR3536722		SRR6939383	SRR3087097
		SRR4294193	SRR6958157	SRR3734867	SRR3473221	SRR5914722	SRR1171959	SRR5927135	SRR5581504		SRR1951766			SRR6478996		SRR4473567			SRR1538929		SRR5732299			SRR3406512		SRR6914160	SRR5137651	SRR5829494	SRR952704	ERR1864478	SRR3536745		SRR6939384	SRR3087098
		SRR4294692	SRR6958158	SRR3734868	SRR3473223	SRR6002816	SRR1171970	SRR5927136	SRR5581513		SRR1951767			SRR6478997		SRR4473568			SRR1538930		SRR5732300			SRR3406513		SRR6914161	SRR5137652	SRR5905095	SRR952705	ERR1864479	SRR3536772		SRR6939385	SRR3087099
		SRR4294693	SRR6958159	SRR3734869	SRR3473226	SRR6002817	SRR1171971		SRR5821806		SRR1951768			SRR6478998		SRR4473569			SRR1538931		SRR5732301			SRR3406514			SRR5137653	SRR5905096	SRR952706	ERR1864480	SRR360531		SRR6939386	SRR3348541
		SRR4294699	SRR6958160	SRR3734870	SRR3473228	SRR6002818	SRR1171972		SRR5821807		SRR1951769			SRR6478999		SRR4473570			SRR1538932		SRR5732302			SRR3406515			SRR5367897	SRR5905101	SRR952707	ERR1864481	SRR400269		SRR6939387	SRR6669292
		SRR4294700	SRR6958162	SRR3734871	SRR3473230	SRR6002819	SRR1171973		SRR5821808		SRR1951770			SRR6479000		SRR4473571			SRR1538933		SRR5732304			SRR3406516			SRR5367898	SRR5905102	SRR952708	ERR1864482	SRR400270		SRR6939388	SRR6669293
		SRR5127351	SRR6958163	SRR3734872	SRR3473232	SRR6158359	SRR1171974		SRR5821809		SRR1951771			SRR6479001		SRR4473572			SRR1539556		SRR5732305			SRR3406517			SRR5367899	SRR5905103	SRR952709	ERR1864483	SRR400271		SRR6939389	SRR6669294
		SRR5127352	SRR6958164	SRR3734874	SRR3473234	SRR6158360	SRR1171975		SRR5821810		SRR1951772			SRR6479002		SRR4473573			SRR1539557		SRR5732306			SRR3406518			SRR5367900	SRR5905104	SRR952725	ERR1864484	SRR400272		SRR6939390	SRR6669295
		SRR5127353	SRR6958165	SRR3734875	SRR3473236	SRR6378384	SRR1171977		SRR5821811		SRR2980740			SRR6479003		SRR4473574			SRR1539558		SRR5732307			SRR3732000			SRR5367901	SRR6257554	SRR952726	ERR1864485	SRR400273		SRR6939391	SRR6669296
		SRR5127354	SRR6958166	SRR3734876	SRR3473237	SRR6378385	SRR2157871		SRR5821812		SRR2980741			SRR6479004		SRR4473575			SRR1539559		SRR5732309			SRR3732001			SRR5367902	SRR6257555	SRR952753	ERR1864486	SRR400274		SRR6939392	SRR6669297
		SRR5127355	SRR6958167	SRR3734877	SRR3473239	SRR6378386	SRR2157949		SRR5821813		SRR2980742			SRR6479005		SRR4473576			SRR1539560		SRR5740858			SRR3732002			SRR5367903	SRR6257556	SRR952754	ERR1864487	SRR400275		SRR6942186	SRR6669298
		SRR5127356	SRR6958168	SRR3734878	SRR3473241	SRR6378387	SRR2158267		SRR5821814		SRR2980743			SRR6479006		SRR5952356			SRR1539561		SRR5740859			SRR495214			SRR5367904	SRR6257557	SRR955312	ERR1864488	SRR400276		SRR6942195	SRR6669299
		SRR5127357	SRR6958169	SRR3734879	SRR3473243	SRR6378388	SRR2158282		SRR5821815		SRR2980745			SRR6479007		SRR5952357			SRR1539562		SRR5740868			SRR495216			SRR5367905	SRR6257558	SRR956808	ERR1864489	SRR400277		SRR6942196	SRR6669300
		SRR5127358	SRR6958170	SRR3992891	SRR3473245	SRR6378389	SRR2163449		SRR5821816		SRR2980747			SRR6479008		SRR5952358			SRR1539563		SRR6283627			SRR536789			SRR5367906	SRR6257559		ERR1864490	SRR400278		SRR6942198	SRR6669301
		SRR5127359	SRR6958171	SRR4241885	SRR3473248	SRR6378390	SRR2163451		SRR5821817		SRR5830064			SRR6479009		SRR5952359			SRR1539564		SRR6283628			SRR536791				SRR6257560		ERR1864491	SRR400279		SRR6942206	SRR6669302
		SRR5127360	SRR6958172	SRR4242053	SRR3473250	SRR6378391	SRR2163585		SRR5821818		SRR5830065			SRR6479010		SRR5952360			SRR1539565		SRR6283629							SRR6257561		SRR6031364	SRR400280		SRR6942208	SRR6669303
		SRR5127361	SRR6958173	SRR5139856	SRR3473252	SRR6378392	SRR2163586		SRR5821819		SRR5830066			SRR6479011		SRR6287184			SRR1539566		SRR6283630							SRR6257562		SRR6031365	SRR400281		SRR6942209	SRR6669304
		SRR5127362	SRR6958174	SRR5139857	SRR3473254	SRR6411412	SRR2163604		SRR5821820		SRR5830067			SRR6479012		SRR6287185			SRR1539567		SRR6283631							SRR6257563		SRR6031366	SRR400282			SRR6669305
		SRR5127363	SRR6958175	SRR5715222	SRR3473256	SRR6411413	SRR2163605		SRR5821821		SRR5830068			SRR6479013		SRR6473049			SRR1539568		SRR6283632							SRR6257564		SRR6031367	SRR400286			SRR6669306
		SRR5127364	SRR6958176	SRR5715223	SRR3473258	SRR6411414	SRR2163607		SRR6448479		SRR5830069			SRR6479014		SRR6473050			SRR2040851		SRR6283633							SRR6257565		SRR6031368	SRR442161			SRR6669307
		SRR5127365	SRR6958177	SRR5715224	SRR3473259	SRR6411415	SRR2163608		SRR6448480		SRR5830070			SRR6479015		SRR6473067			SRR2041050		SRR6283634							SRR6257566		SRR6031369	SRR442162			SRR6669308
		SRR5127366	SRR6958178	SRR5715225	SRR3473261	SRR6411416	SRR571157		SRR6448481		SRR5830071			SRR6479016		SRR653198			SRR2041101		SRR6283635							SRR6257567		SRR6031371	SRR442163			SRR6669309
		SRR5127367	SRR6958179	SRR5715226	SRR3473263	SRR6411417	SRR5920403		SRR6448482		SRR5830072			SRR6479017					SRR2041158		SRR6283636							SRR6257568		SRR6031372	SRR442164			SRR6669310
		SRR5127368	SRR6958180	SRR5715227	SRR3473265	SRR6819899	SRR5920404		SRR6451211		SRR6257531			SRR6479018					SRR2041192									SRR6257569		SRR6031373	SRR5499126			SRR6669311
		SRR5127369	SRR6958181	SRR5715228	SRR3473267	SRR6819900	SRR5920405		SRR6451212		SRR6257532			SRR6479019					SRR2041594									SRR6257570		SRR6031374	SRR5499127			SRR6669312
		SRR5127370	SRR6958182	SRR5715229	SRR3473270	SRR6819901	SRR5920406		SRR6451213		SRR6257533			SRR6479020					SRR2041628									SRR6257571		SRR7030791	SRR5574451			SRR6669313
		SRR5127383	SRR6958183	SRR5715230	SRR3473272	SRR6819902	SRR5920407		SRR6451214		SRR6257534			SRR6479021					SRR2043186									SRR6257572		SRR7030792	SRR5574452			SRR6669314
		SRR5127371	SRR6958184	SRR5715231	SRR3473274	SRR6819903	SRR5920408		SRR6451215		SRR6257536			SRR6479022					SRR2043192									SRR6257573		SRR7030793	SRR5574453			SRR6669315
		SRR5127373	SRR6958185	SRR5715232	SRR3473276	SRR6819904	SRR5920409		SRR6451216		SRR6257537			SRR6479023					SRR3051737									SRR6257574		SRR7030794	SRR5574454			SRR6669316
		SRR5127374	SRR6958186	SRR5715233	SRR3473278	SRR6853722	SRR5920410		SRR6451217		SRR6257538			SRR6479024					SRR3051996									SRR6257614		SRR7030795	SRR5574455			SRR6669317
			SRR6958187	SRR5715235	SRR3584234	SRR6853723	SRR5920411		SRR6451218		SRR7030208			SRR6479025					SRR3052009									SRR6257615		SRR7030796	SRR5574456			SRR6669318
			SRR6958188	SRR5715236	SRR3584235	SRR6853724	SRR5920412		SRR6451219		SRR7030209			SRR6479026					SRR3052010									SRR6257616		SRR7030797	SRR5574457			SRR6669319
			SRR6958189	SRR5715238	SRR4428723	SRR6853725	SRR5920413		SRR6451220		SRR7030210			SRR6479027					SRR3052014									SRR6257617		SRR7030798	SRR5574458			SRR6669320
			SRR6958190	SRR5715239	SRR4428724	SRR6853726	SRR5920414		SRR6451221					SRR6479028					SRR3052015									SRR6257618		SRR7030799	SRR5575806			SRR6669321
			SRR6958191	SRR5715240	SRR4428725	SRR6853727	SRR6026670		SRR6451222					SRR6479029					SRR3629818									SRR6257619		SRR7030800	SRR5575807			SRR6669322
			SRR6958192	SRR5715241	SRR4428726	SRR6853728	SRR6026671		SRR6451223					SRR6479030					SRR3629819									SRR6257620		SRR7030801	SRR5575808			SRR6669323
			SRR6958193	SRR5715242	SRR4428727	SRR6853729	SRR6026672		SRR6451224					SRR6479031					SRR3629821									SRR6257621		SRR7030802	SRR5683277			SRR6669324
			SRR6958194	SRR5715243	SRR4428728	SRR6853730	SRR6026673		SRR6451225					SRR6479032					SRR3629822									SRR6257622		SRR7030803	SRR5683278			SRR6669325
			SRR6958195	SRR5715244	SRR5493010	SRR6853731	SRR6026674		SRR6451226					SRR6479033					SRR3629824									SRR6257623		SRR7030804	SRR5683279			SRR6669326
			SRR6958196	SRR5715245	SRR5493020	SRR6861083	SRR6026675		SRR6451227					SRR6479034					SRR3629825									SRR6257624		SRR7030805	SRR5683280
			SRR6958197	SRR5715246	SRR5493029	SRR6861084	SRR6026676		SRR6451228					SRR6479035					SRR3629827									SRR6257625		SRR7030806	SRR5683281
			SRR6958198	SRR5715247	SRR5493040	SRR6861085	SRR6026677		SRR6451229					SRR6479036					SRR3629829									SRR6257626		SRR7030807	SRR5683282
			SRR6958199	SRR5715248	SRR5493050	SRR6861086	SRR6026678		SRR6451230					SRR6479037					SRR3629830									SRR6257627		SRR7030808	SRR5683283
			SRR6958200	SRR5715249	SRR5493058	SRR6861087	SRR6026679		SRR6451231					SRR6479038					SRR3629832									SRR6257628		SRR7030809	SRR5683284
			SRR6958201	SRR5715250	SRR5493761	SRR6861088	SRR6026680		SRR6451232					SRR6479039					SRR3629834									SRR6257629		SRR7030810	SRR5683285
			SRR6958202	SRR5715251	SRR5493762		SRR6026681		SRR6451233					SRR6479040					SRR3629835									SRR6257630		SRR7030811	SRR5683286
			SRR6958203	SRR5715252	SRR5493763		SRR653458		SRR6451234					SRR6479041					SRR3629837									SRR6257631		SRR7030812	SRR5748761
			SRR6958204	SRR5715253	SRR5643642		SRR935362		SRR6451235					SRR6479042					SRR3629838									SRR6257632		SRR7030813	SRR5748805
			SRR6958205	SRR5715254	SRR5643643		SRR935365		SRR6451236					SRR6479043					SRR3629840									SRR6257633		SRR7030814	SRR6257546
			SRR6958206	SRR5715255	SRR5643644		SRR935368		SRR6451237					SRR6479044					SRR3629842									SRR6257634		SRR7030815	SRR6257547
			SRR6958207	SRR5715256	SRR5643645		SRR935369							SRR6479045					SRR3629843									SRR6257635		SRR7030816	SRR6937817
			SRR6958208	SRR5715257	SRR5643646		SRR935370							SRR6479046					SRR3629845									SRR6257636		SRR7030817	SRR6937818
			SRR6958209	SRR5802427	SRR5643647		SRR935371							SRR6479047					SRR3629847									SRR6257637		SRR7030818	SRR6937819
			SRR6958210	SRR5802428	SRR5643648		SRR935373							SRR6479048					SRR3629848									SRR6257638		SRR7030819	SRR6939210
			SRR6958211	SRR5802429	SRR5643649		SRR935377							SRR6479049					SRR3629850									SRR6257639		SRR7030820	SRR6939211
			SRR6958212	SRR5802430	SRR5643650		SRR935378							SRR6479050					SRR3629851									SRR6257640		SRR7030821	SRR6939212
			SRR6958213	SRR5802431	SRR5643651		SRR935380							SRR6479051					SRR3629853									SRR6257641		SRR7030822	SRR6939213
			SRR6958214	SRR5802432	SRR5643652		SRR935382							SRR6479052					SRR3629854									SRR6257642		SRR7030823	SRR6939216
			SRR6958215	SRR5802433	SRR5643653		SRR935383							SRR6479053					SRR3629856									SRR6257643		SRR7030824	SRR6939217
			SRR6958216	SRR5802434	SRR6001168		SRR935385							SRR6479054					SRR3629858									SRR6257644		SRR7030825	SRR6939219
			SRR6958217	SRR5802435	SRR6001170									SRR6479055					SRR3629859									SRR6257645		SRR7030826	SRR6939227
			SRR6958218	SRR5802436	SRR6260225									SRR6479056					SRR3629861									SRR6257646		SRR7030827	SRR6939228
			SRR6958219	SRR5802437	SRR6260226									SRR6479057					SRR3629862									SRR6257647		SRR7030828
			SRR6958220	SRR5802438	SRR6260227									SRR6479058					SRR3629864									SRR6257648		SRR7030829
				SRR5802439	SRR6260228									SRR6669437					SRR3629865									SRR6257649		SRR7030830
				SRR5802440	SRR6260229									SRR6669438					SRR3629867									SRR6257650
				SRR5802441	SRR6260230									SRR6669439					SRR4019324									SRR6257651
				SRR5802442	SRR6260231									SRR6669440					SRR4019384									SRR6257652
				SRR5802443	SRR6260232									SRR6669441					SRR4019391									SRR6257653
				SRR5802444	SRR6260233									SRR6669442					SRR4019424									SRR6257654
				SRR5802445	SRR6260234									SRR6669443					SRR4019429									SRR6257655
				SRR5802446	SRR6260235									SRR6669444					SRR4019432									SRR6257656
				SRR5802447	SRR6260236									SRR6669445					SRR4019437									SRR6257657
				SRR5802448	SRR7092031									SRR6669446					SRR4019444									SRR6257658
				SRR5802449	SRR7092032									SRR6669447					SRR4019482									SRR6257659
				SRR5802450	SRR7092033									SRR6669448					SRR4019527									SRR6257660
				SRR5802451	SRR7092034									SRR6669449					SRR4019530									SRR6257661
				SRR5802452	SRR7092036									SRR6669450					SRR4019534									SRR6257662
				SRR5802453	SRR7092037									SRR6669451					SRR4019547									SRR6257663
				SRR5802454	SRR7092038									SRR6669452					SRR4019550									SRR6257664
				SRR5802455	SRR7092039									SRR6669453					SRR4019554									SRR6257665
				SRR5802456	SRR7092040									SRR6669454					SRR4019558									SRR6257666
				SRR5802457	SRR7092042									SRR6669455					SRR4019561									SRR6257667
				SRR5802458	SRR7092043									SRR6669456					SRR4019562
				SRR5802459	SRR7092044									SRR6669457					SRR4444984
				SRR5802460	SRR7092045									SRR6669459					SRR4444985
				SRR5802461	SRR7092046									SRR6669460					SRR4444986
				SRR5802462	SRR7092047									SRR6669461					SRR4444987
				SRR5885447	SRR7092048									SRR6669462					SRR4444988
				SRR5885448	SRR7092049									SRR6669463					SRR4444989
				SRR5885449	SRR7092050									SRR6669464					SRR5310827
				SRR5885450	SRR7092051									SRR6669466					SRR5310828
				SRR5885451	SRR7092052									SRR6669467					SRR5310829
				SRR5885452	SRR7092053									SRR6669468					SRR5310830
				SRR5885453	SRR7092054									SRR6669469					SRR5310831
				SRR5885454										SRR6669470					SRR5310832
				SRR5885455										SRR6669471					SRR5310833
				SRR5885456										SRR6669472					SRR5310834
				SRR5885457										SRR6675511					SRR5310835
				SRR5885458										SRR6675512					SRR5725620
				SRR6204755										SRR6675513					SRR5725621
				SRR6204756										SRR6675514					SRR5725622
				SRR6785550										SRR6853263					SRR5725623
				SRR6785551										SRR6853264					SRR5725624
				SRR6785552										SRR6853265					SRR5725625
														SRR6853266					SRR5725626
														SRR6853267					SRR5725627
														SRR6853268					SRR5725628
														SRR6853269					SRR5886920
														SRR6853270					SRR5886921
														SRR6853271					SRR5886922
														SRR6853272					SRR5886923
														SRR6853273					SRR5886924
														SRR7031213					SRR5886925
														SRR7031214					SRR5886926
														SRR7031215					SRR5886927
														SRR7031216					SRR5886928
														SRR7031217					SRR5886929
														SRR7031218					SRR5886930
														SRR7031219					SRR5886931
														SRR7031220					SRR5886932
														SRR7031221					SRR5886933
														SRR7031222					SRR5886934
														SRR7031223					SRR5886935
														SRR7031224					SRR5886936
														SRR7031225					SRR5886937
														SRR7031226					SRR5886938
														SRR7031227					SRR5886939
														SRR7031228					SRR5886940
														SRR7031229					SRR6748426
														SRR7031230					SRR6748427
														SRR7031231					SRR6748428
														SRR7031232					SRR6748429
														SRR7031233					SRR6748430
														SRR7031234					SRR6748431
														SRR7031235					SRR6748432
														SRR7031236					SRR6748433
														SRR7031237					SRR6748434
														SRR7031238					SRR6748435
														SRR7031239					SRR6748436
														SRR7031240					SRR6748437
														SRR7031241
														SRR7031242
														SRR7031243
														SRR7031244
														SRR7031245
														SRR7031246
														SRR7031247
														SRR7031248
														SRR7031249
														SRR7031250
