## Supplementary material for "Genome-wide analyses supported by RNA-Seq reveal non-canonical splice sites in plant genomes"

### Sheet: 20180611_statistics
Species	GenomeSize	NumberOfSequences	NumberOfGenes	NumberOfIntrons	IntronsPerGene	GC[%]	CodingProportion
Actinidia chinensis	553842477	1234	33044	147427	4.462	35.307	7.624
Aegilops tauschii	4327321625	68538	45318	141264	3.117	46.382	1.255
Amborella trichopoda	706495326	5746	17022	83009	4.877	37.472	3.307
Ananas comosus	382055938	3129	22166	102865	4.641	38.337	7.707
Apostasia shenzhenica	348733136	2985	21743	76100	3.5	33.735	6.854
Aquilegia coerulea	301979693	970	24823	99105	3.992	36.914	10.079
Arabidopsis lyrata	206822858	696	29733	120539	4.054	36.082	17.706
Arabidopsis thaliana	119667750	7	27444	113733	4.144	36.056	28.011
Arachis duranensis	1084261490	1507	34553	128490	3.719	35.811	3.923
Arachis ipaensis	1353504219	548	37716	135783	3.6	36.846	3.345
Artemisia annua	1792856094	39400	63226	257444	4.072	35.343	3.97
Asparagus officinalis	1187538024	11792	26460	115758	4.375	39.023	2.724
Auxenochlorella protothecoides	22924637	374	7010	33105	4.723	63.541	36.275
Bathycoccus prasinos	15074320	21	7859	1505	0.192	48.025	81.887
Beta vulgaris	566550431	40246	24351	95371	3.917	36.142	5.655
Brachypodium distachyon	271298618	11	25454	107531	4.225	46.398	12.623
Brassica napus	976190593	1471	96802	372902	3.852	36.467	11.923
Brassica oleracea	488954160	32886	44305	171109	3.862	36.106	10.845
Brassica rapa	284129391	40249	40583	164472	4.053	35.26	17.354
Cajanus cajan	592970700	36536	28735	122173	4.252	32.794	6.274
Camelina sativa	641356059	37212	82569	333749	4.042	36.555	15.699
Capsella rubella	133063876	773	26410	113413	4.294	35.632	25.458
Capsicum annuum	2935884163	1627	31105	121014	3.89	34.936	1.274
Capsicum baccatum	3215610539	23260	35853	127237	3.549	35.381	1.255
Capsicum chinense	3070910353	87978	34974	126859	3.627	34.884	1.271
Carica papaya	370418818	17766	18003	79478	4.415	35.311	5.948
Chenopodium quinoa	1333551035	3487	49138	191300	3.893	36.874	4.717
Chlorella sorokiniana	59566223	159	9526	124435	13.063	63.953	30.383
Chlorella variabilis	46159512	414	9780	70993	7.259	67.139	28.963
Cicer arietinum	530893862	7127	24743	112814	4.559	31.036	6.17
Citrus clementina	301364702	1398	22826	99518	4.36	34.955	10.602
Citrus sinensis	327829540	4844	24286	102809	4.233	34.066	9.907
Coccomyxa subellipsoidea	48826616	29	9834	69321	7.049	52.936	25.726
Corchorus capsularis	317178409	16522	29356	105608	3.597	35.196	9.575
Corchorus olitorius	334911943	24918	35704	110976	3.108	35.46	9.996
Cucumis melo	374928489	31464	19504	91642	4.699	33.233	6.903
Cucumis sativus	195669205	190	18738	90591	4.835	32.483	13.047
Cucurbita maxima	271413401	8299	27229	130396	4.789	36.336	13.437
Cucurbita pepo	261354759	25263	29243	135663	4.639	36.491	14.742
Cynara cardunculus	725197765	8283	26326	117631	4.468	35.338	4.803
Daucus carota	421539040	4826	32432	137827	4.25	34.789	10.54
Dendrobium officinale	1008684112	72902	23131	92833	4.013	34.559	2.892
Dichanthelium oligosanthes	589166415	17436	26468	82107	3.102	47.173	4.961
Dorcoceras hygrometricum	1521360707	401752	47778	125192	2.62	42.227	2.996
Durio zibethinus	715230256	677	35832	161530	4.508	32.638	6.723
Elaeis guineensis	1535178229	40061	26258	118514	4.513	37.211	2.279
Erythranthe guttata	322166964	2212	27232	110675	4.064	35.503	11.087
Eucalyptus grandis	691429809	4951	35931	140656	3.915	39.284	6.796
Eutrema salsugineum	243110105	638	26943	112722	4.184	37.71	14.267
Fragaria vesca	214373013	3048	24056	100714	4.187	38.396	15.003
Genlisea aurea	43357795	10684	17685	62442	3.531	40.61	39.421
Glycine max	978971636	1191	47796	203209	4.252	34.766	6.27
Gonium pectorale	148806073	2373	16290	100177	6.15	64.528	16.432
Gossypium arboreum	1694597732	75419	34410	146260	4.251	35.028	2.631
Gossypium hirsutum	2189140010	9148	62151	259277	4.172	34.453	3.572
Gossypium raimondii	761565430	1034	35526	149649	4.212	33.216	5.892
Handroanthus impetiginosus	503289430	13204	30271	110298	3.644	33.626	6.732
Helianthus annuus	3027844889	1528	58229	190273	3.268	38.527	2.379
Herrania umbratica	234039246	6074	18916	90792	4.8	32.956	11.094
Hevea brasiliensis	1373527118	7453	35183	152356	4.33	34.842	3.38
Ipomoea nil	735230855	3418	35151	136885	3.894	37.614	6.4
Jatropha curcas	318527106	6024	21735	98293	4.522	33.305	9.222
Juglans regia	699672627	105803	36861	142622	3.869	36.092	6.465
Lactuca sativa	2384188817	11453	35519	133783	3.767	37.789	1.87
Lupinus angustifolius	609203021	13573	33884	155256	4.582	33.459	7.412
Macleaya cordata	377833576	4547	21911	94259	4.302	36.068	7.299
Malus domestica	1874765253	1251	47833	182316	3.812	37.628	3.086
Manihot esculenta	582278977	2020	28216	126627	4.488	35.942	6.585
Marchantia polymorpha	225760816	2957	19287	73233	3.797	41.965	10.386
Medicago truncatula	412924424	2187	50444	154532	3.063	33.139	12.098
Micractinium conductrix	61018900	300	9217	114347	12.406	67.199	28.752
Micromonas commoda	21109336	19	10011	5375	0.537	63.819	69.222
Micromonas pusilla	21958260	21	10238	8837	0.863	65.944	62.888
Momordica charantia	285613949	1052	19431	92031	4.736	34.564	8.918
Monoraphidium neglectum	69711829	6720	16755	67746	4.043	64.749	25.115
Morus notabilis	320378613	31301	26965	96730	3.587	34.856	9.146
Musa acuminata	472231289	7259	30737	134115	4.363	38.867	8.482
Nelumbo nucifera	804647751	3603	23989	108961	4.542	38.287	4.035
Nicotiana attenuata	2365682703	37194	34094	127375	3.736	40.233	1.737
Nicotiana sylvestris	2221987173	253918	33678	125611	3.73	39.086	1.777
Nicotiana tabacum	3643471356	168247	61526	229317	3.727	38.949	1.967
Nicotiana tomentosiformis	1688466321	159548	30888	119005	3.853	38.886	2.191
Olea europaea	1141145264	41226	40041	151383	3.781	35.401	4.102
Oryza brachyantha	259907595	2491	21808	106956	4.904	40.468	11.168
Oryza sativa	382778125	15	28391	92681	3.264	43.56	8.067
Ostreococcus lucimarinus	13204888	21	7603	2156	0.284	60.437	69.88
Ostreococcus tauri	13032761	22	7661	2044	0.267	59.204	81.674
Panicum hallii	487473734	43	33263	113640	3.416	46.942	7.726
Phalaenopsis equestris	1064200343	89584	20081	88564	4.41	34.46	2.329
Phaseolus vulgaris	521076696	708	28134	115875	4.119	34.962	6.645
Phoenix dactylifera	556480649	80317	25748	114919	4.463	39.333	6.051
Physcomitrella patens	472081022	359	20327	113215	5.57	33.689	6.553
Populus euphratica	496032534	9615	30684	143966	4.692	32.083	8.504
Populus trichocarpa	417286671	2514	41427	153466	3.704	33.649	11.104
Prunus avium	272361615	10148	25841	106275	4.113	37.715	12.559
Prunus mume	234030239	8164	23339	101723	4.358	37.452	13.562
Prunus persica	227569171	192	23050	100655	4.367	37.509	14.096
Punica granatum	296383220	17405	29226	96644	3.307	39.631	10.625
Pyrus x bretschneideri	508550595	2182	34996	156387	4.469	37.29	9.252
Quercus suber	953298670	23344	49388	143802	2.912	36.189	7.035
Raphanus sativus	426614037	10676	49733	194987	3.921	35.293	13.924
Ricinus communis	350621860	25763	20452	92712	4.533	33.841	7.765
Rosa chinensis	513854168	45	30216	119288	3.948	38.834	7.888
Selaginella moellendorffii	212315224	757	33936	160332	4.725	45.217	22.715
Sesamum indicum	275059498	16236	23988	109801	4.577	34.998	11.722
Setaria italica	405868399	337	27422	113335	4.133	46.142	9.055
Solanum lycopersicum	823786402	3145	25616	111642	4.358	34.053	4.077
Solanum pennellii	926426464	12	26874	114606	4.265	34.504	3.734
Solanum tuberosum	705934411	14854	28333	116877	4.125	34.826	5.146
Sorghum bicolor	709344700	869	28120	113824	4.048	43.88	5.294
Spinacia oleracea	869946296	78263	25609	99746	3.895	37.82	3.853
Tarenaya hassleriana	249929577	12249	27396	127687	4.661	39.394	14.226
Tetrabaena socialis	135779852	5856	14296	66370	4.643	66.047	12.828
Theobroma cacao	324879930	431	21437	97612	4.553	34.089	9.102
Vigna angularis	467300602	37375	26634	116830	4.386	34.07	7.592
Vigna radiata	463637892	2499	26961	117431	4.356	33.176	7.788
Vitis vinifera	486196837	1907	25676	108748	4.235	34.563	7.126
Volvox carteri	137684403	1251	14434	101069	7.002	55.973	17.9
Zea mays	2135083061	267	37262	139833	3.753	46.865	2.079
Ziziphus jujuba	437753511	4789	29293	118727	4.053	33.402	8.704
Zostera marina	203913826	2228	20469	84962	4.151	38.335	11.753
Average:	467300602	4547	27232	114347	4.151	36.336	7.788
Min:	13032761	7	7010	1505	0.192	31.036	1.255
Max:	4327321625	401752	96802	372902	13.063	67.199	81.887
