## Supplementary material for "Genome-wide analyses supported by RNA-Seq reveal non-canonical splice sites in plant genomes"

### Sheet: 20181202_table6
Species name	Minor non-canonical splice site combinations	Major non-canonical splice site combinations	Canonical splice site combinations
Actinidia chinensis	1192	1931	144251
Aegilops tauschii	703	2976	137585
Amborella trichopoda	392	1501	81080
Ananas comosus	653	1814	100347
Apostasia shenzhenica	1815	996	73272
Aquilegia coerulea	15	1203	97887
Arabidopsis lyrata	741	1561	118182
Arabidopsis thaliana	61	1235	112437
Arachis duranensis	1558	2116	124292
Arachis ipaensis	1599	2203	130949
Artemisia annua	3	1408	255994
Asparagus officinalis	1321	2289	111976
Auxenochlorella protothecoides	5	19	33080
Bathycoccus prasinos	0	0	1505
Beta vulgaris	292	1276	93789
Brachypodium distachyon	322	1970	105239
Brassica napus	2178	5212	364774
Brassica oleracea	1082	2435	167536
Brassica rapa	1158	2122	161171
Cajanus cajan	822	1993	118781
Camelina sativa	2902	4891	324958
Capsella rubella	357	1411	111584
Capsicum annuum	775	1801	118169
Capsicum baccatum	5	1	127231
Capsicum chinense	11	2	126846
Carica papaya	1015	1367	76774
Chenopodium quinoa	706	2498	188096
Chlorella sorokiniana	9	7090	117336
Chlorella variabilis	43	484	70456
Cicer arietinum	638	1759	109635
Citrus clementina	465	1670	97311
Citrus sinensis	821	1794	100163
Coccomyxa subellipsoidea	75	1179	68067
Corchorus capsularis	0	724	104884
Corchorus olitorius	0	254	110722
Cucumis melo	351	1374	89838
Cucumis sativus	392	1376	88794
Cucurbita maxima	879	2116	127391
Cucurbita pepo	736	2115	132576
Cynara cardunculus	409	1949	115219
Daucus carota	604	2278	134750
Dendrobium officinale	491	1911	90415
Dichanthelium oligosanthes	389	66	81652
Dorcoceras hygrometricum	740	258	124194
Durio zibethinus	942	2754	157831
Elaeis guineensis	480	2238	115616
Erythranthe guttata	1396	1738	107423
Eucalyptus grandis	1806	2449	136291
Eutrema salsugineum	448	1678	110550
Fragaria vesca	497	1375	98810
Genlisea aurea	491	501	61450
Glycine max	1063	3211	198835
Gonium pectorale	4	293	99877
Gossypium arboreum	482	2345	143357
Gossypium hirsutum	1871	4262	252678
Gossypium raimondii	1809	2406	145305
Handroanthus impetiginosus	0	1668	108620
Helianthus annuus	826	2954	186493
Herrania umbratica	457	1505	88761
Hevea brasiliensis	1647	3122	147576
Ipomoea nil	1578	2361	132946
Jatropha curcas	492	1601	96129
Juglans regia	1061	2508	138919
Lactuca sativa	523	1933	131084
Lupinus angustifolius	1307	2179	151757
Macleaya cordata	0	364	93895
Malus domestica	1500	3188	177371
Manihot esculenta	576	2216	123718
Marchantia polymorpha	0	901	72332
Medicago truncatula	0	7946	146583
Micractinium conductrix	1	8057	106289
Micromonas commoda	110	36	5229
Micromonas pusilla	248	496	8087
Momordica charantia	252	1532	89866
Monoraphidium neglectum	0	19	67727
Morus notabilis	0	12	96714
Musa acuminata	531	2636	130861
Nelumbo nucifera	298	1762	106859
Nicotiana attenuata	345	2090	124931
Nicotiana sylvestris	575	2026	122934
Nicotiana tabacum	882	3578	224559
Nicotiana tomentosiformis	883	1826	116227
Olea europaea	1541	2975	146746
Oryza brachyantha	1894	2612	101457
Oryza sativa	1559	302	90819
Ostreococcus lucimarinus	15	7	2134
Ostreococcus tauri	5	173	1866
Panicum hallii	22	1844	111774
Phalaenopsis equestris	832	2057	85534
Phaseolus vulgaris	0	1543	114332
Phoenix dactylifera	866	2254	111626
Physcomitrella patens	207	1583	111402
Populus euphratica	1727	2780	139259
Populus trichocarpa	0	1503	151963
Prunus avium	753	1820	103573
Prunus mume	666	1768	98977
Prunus persica	364	1640	98646
Punica granatum	90	376	96178
Pyrus x bretschneideri	1843	2715	150630
Quercus suber	859	2636	140290
Raphanus sativus	888	2560	191374
Ricinus communis	583	1598	90214
Rosa chinensis	803	1756	116729
Selaginella moellendorffii	523	3785	155973
Sesamum indicum	486	1717	107156
Setaria italica	440	2056	110785
Solanum lycopersicum	255	1451	109896
Solanum pennellii	398	1518	112638
Solanum tuberosum	600	1575	114623
Sorghum bicolor	347	1956	111514
Spinacia oleracea	371	1336	98015
Tarenaya hassleriana	1145	2283	123369
Tetrabaena socialis	2	2139	64228
Theobroma cacao	321	1511	95775
Vigna angularis	410	1771	114194
Vigna radiata	378	1753	115212
Vitis vinifera	639	1800	106158
Volvox carteri	123	239	100688
Zea mays	580	2707	136546
Ziziphus jujuba	976	2224	115424
Zostera marina	51	1020	83891
