## Supplementary material for "Genome-wide analyses supported by RNA-Seq reveal non-canonical splice sites in plant genomes"

Species	ncss_genes_in_BUSCO	ncss_genes_in_all
Punica_granatum	32 (2.78019113814%)	423 (2.19751675412%)
Ricinus_communis	194 (14.2962417097%)	2192 (13.631840796%)
Durio_zibethinus	130 (12.7077223851%)	3206 (11.0525045679%)
Lactuca_sativa	129 (10.1654846336%)	2437 (9.00557998596%)
Vigna_angularis	170 (13.2398753894%)	2410 (11.4223422911%)
Raphanus_sativus	96 (9.80592441267%)	3339 (8.63571705677%)
Chenopodium_quinoa	13 (7.22222222222%)	2926 (7.69392584801%)
Oryza_brachyantha	279 (20.4845814978%)	4865 (25.6931608133%)
Chlorella_variabilis	22 (6.39534883721%)	419 (4.39203354298%)
Herrania_umbratica	154 (11.6490166415%)	1790 (11.6309291748%)
Brassica_napus	23 (13.8554216867%)	7452 (9.86784607643%)
Actinidia_chinensis	141 (14.0859140859%)	2825 (10.6467174192%)
Nicotiana_tomentosiformis	134 (9.97766195086%)	2546 (10.4464139176%)
Cicer_arietinum	193 (14.7892720307%)	2842 (14.2007694998%)
Sorghum_bicolor	158 (11.2056737589%)	2105 (9.66527388769%)
Glycine_max	63 (10.4651162791%)	3843 (10.184449038%)
Selaginella_moellendorffii	22 (23.1578947368%)	3880 (14.1807682468%)
Ostreococcus_lucimarinus	1 (0.371747211896%)	19 (1.24590163934%)
Malus_domestica	94 (11.7794486216%)	4452 (11.6379986407%)
Populus_trichocarpa	72 (6.0%)	1400 (4.32566043566%)
Cucurbita_maxima	129 (11.9666048237%)	2592 (11.4934373891%)
Olea_europaea	176 (16.6351606805%)	4068 (12.4320029338%)
Dichanthelium_oligosanthes	6 (0.566037735849%)	411 (2.31823565909%)
Capsicum_annuum	134 (9.97766195086%)	2533 (10.1796407186%)
Ananas_comosus	166 (13.0094043887%)	2273 (12.4336743067%)
Cucumis_melo	154 (11.4668652271%)	1649 (10.3081827843%)
Cucumis_sativus	141 (10.5617977528%)	1636 (10.6034091646%)
Medicago_truncatula	112 (9.17280917281%)	6027 (15.7998217375%)
Asparagus_officinalis	204 (16.8316831683%)	3333 (14.9844895023%)
Nicotiana_sylvestris	118 (8.87885628292%)	2468 (9.30618401207%)
Tarenaya_hassleriana	242 (18.9803921569%)	3884 (17.1782397169%)
Dendrobium_officinale	176 (14.6911519199%)	2184 (12.3718348156%)
Gossypium_arboreum	130 (10.6295993459%)	2633 (9.65636116918%)
Cajanus_cajan	197 (15.5485398579%)	3073 (13.5410240592%)
Jatropha_curcas	158 (11.3750899928%)	1947 (11.1505641143%)
Nicotiana_attenuata	114 (8.51381628081%)	2240 (8.46464875487%)
Citrus_clementina	172 (12.5090909091%)	1975 (10.9357696567%)
Capsicum_chinense	0 (0.0%)	13 (0.0459380190113%)
Camelina_sativa	8 (16.3265306122%)	7938 (12.2607849497%)
Prunus_avium	163 (11.9326500732%)	2446 (12.0563880126%)
Gonium_pectorale	11 (3.8062283737%)	293 (1.94930477014%)
Chlorella_sorokiniana	223 (54.6568627451%)	4130 (43.8289292157%)
Eucalyptus_grandis	174 (13.405238829%)	3924 (13.3048519988%)
Dorcoceras_hygrometricum	49 (4.69348659004%)	887 (2.74409107784%)
Ipomoea_nil	157 (12.3427672956%)	3495 (12.7100152738%)
Solanum_lycopersicum	116 (8.27389443652%)	1582 (7.72008588718%)
Daucus_carota	150 (11.9236883943%)	2771 (10.7544826516%)
Auxenochlorella_protothecoides	2 (0.77519379845%)	24 (0.385666077455%)
Brassica_rapa	123 (10.0654664484%)	3060 (9.59969883298%)
Erythranthe_guttata	176 (13.6117556071%)	2910 (13.7614678899%)
Citrus_sinensis	170 (12.4178232286%)	2343 (12.1380096358%)
Monoraphidium_neglectum	0 (0.0%)	19 (0.138473872167%)
Hevea_brasiliensis	182 (16.5004533092%)	4212 (14.7118407265%)
Aquilegia_coerulea	98 (7.55589822668%)	1132 (6.04248959112%)
Spinacia_oleracea	119 (9.10482019893%)	1565 (8.04834147596%)
Ostreococcus_tauri	8 (2.75862068966%)	170 (12.2390208783%)
Prunus_mume	182 (13.1884057971%)	2467 (13.24990601%)
Capsicum_baccatum	0 (0.0%)	6 (0.0208109326766%)
Phalaenopsis_equestris	220 (18.8034188034%)	2698 (16.6903804516%)
Populus_euphratica	164 (14.6037399822%)	4072 (16.1369580724%)
Bathycoccus_prasinos	0 (0.0%)	0 (0.0%)
Momordica_charantia	154 (11.7917304747%)	1974 (12.270014918%)
Prunus_persica	143 (10.1924447612%)	1792 (9.87763201411%)
Lupinus_angustifolius	151 (13.5062611807%)	3132 (11.4289884688%)
Zostera_marina	102 (8.82352941176%)	996 (6.22928263181%)
Arachis_duranensis	181 (15.1464435146%)	3667 (13.595076558%)
Micractinium_conductrix	239 (60.9693877551%)	4325 (47.423245614%)
Marchantia_polymorpha	80 (8.66738894908%)	823 (6.3912401957%)
Artemisia_annua	72 (8.0%)	1355 (2.60301604073%)
Nicotiana_tabacum	43 (13.7380191693%)	4414 (9.07912869984%)
Phaseolus_vulgaris	116 (9.15548539858%)	1443 (6.61016949153%)
Carica_papaya	191 (16.3948497854%)	2341 (15.8143619537%)
Cynara_cardunculus	145 (11.4624505929%)	2197 (10.5625%)
Brassica_oleracea	120 (9.9173553719%)	3257 (9.46774803058%)
Gossypium_raimondii	171 (13.9705882353%)	3801 (13.2911392405%)
Capsella_rubella	116 (8.28571428571%)	1689 (8.13387912353%)
Vitis_vinifera	152 (11.0065170167%)	2333 (11.4733943149%)
Nelumbo_nucifera	149 (12.0452708165%)	1913 (10.0578338591%)
Elaeis_guineensis	159 (13.2059800664%)	2604 (12.4153714122%)
Brachypodium_distachyon	160 (11.3717128643%)	2068 (10.434431606%)
Amborella_trichopoda	170 (13.2295719844%)	1720 (12.3732105604%)
Zea_mays	157 (12.1705426357%)	2982 (10.4602216922%)
Fragaria_vesca	135 (9.83248361253%)	1742 (9.39438062881%)
Sesamum_indicum	176 (14.2050040355%)	2374 (12.2680998398%)
Micromonas_commoda	5 (1.62337662338%)	123 (3.48936170213%)
Physcomitrella_patens	84 (11.170212766%)	1631 (9.17219660331%)
Genlisea_aurea	43 (4.57446808511%)	774 (5.68323665467%)
Arachis_ipaensis	208 (17.9155900086%)	4239 (14.3811914778%)
Pyrus_x_bretschneideri	140 (18.7416331995%)	5024 (17.6002802592%)
Handroanthus_impetiginosus	99 (10.1330603889%)	1573 (6.78983036215%)
Corchorus_olitorius	33 (2.90492957746%)	232 (0.910196555377%)
Tetrabaena_socialis	26 (17.5675675676%)	1602 (12.542080952%)
Solanum_tuberosum	124 (9.00508351489%)	2079 (9.24246465724%)
Ziziphus_jujuba	134 (11.9111111111%)	2979 (12.9499217527%)
Beta_vulgaris	118 (8.89894419306%)	1429 (7.81557646029%)
Juglans_regia	169 (14.3341815098%)	3331 (11.6277446155%)
Vigna_radiata	132 (10.3692065986%)	2037 (9.53473132372%)
Cucurbita_pepo	127 (12.1298949379%)	2766 (11.5379802278%)
Corchorus_capsularis	83 (6.91090757702%)	668 (3.28416912488%)
Macleaya_cordata	45 (3.5685963521%)	343 (2.08612090986%)
Panicum_hallii	156 (11.1190306486%)	1728 (7.46178426462%)
Morus_notabilis	1 (0.0826446280992%)	16 (0.0850340136054%)
Gossypium_hirsutum	53 (16.4596273292%)	5877 (11.8213818767%)
Helianthus_annuus	134 (11.5120274914%)	3470 (8.0665783295%)
Phoenix_dactylifera	173 (14.6114864865%)	2865 (13.9070918887%)
Solanum_pennellii	114 (8.21325648415%)	1790 (8.36331355417%)
Micromonas_pusilla	16 (5.59440559441%)	566 (11.2346169115%)
Rosa_chinensis	139 (10.3422619048%)	2325 (9.94312107086%)
Eutrema_salsugineum	129 (9.35460478608%)	1955 (9.28520541439%)
Musa_acuminata	165 (13.5914332784%)	2987 (12.192334381%)
Theobroma_cacao	162 (11.5302491103%)	1667 (9.81916710844%)
Manihot_esculenta	165 (13.3603238866%)	2625 (11.5268080622%)
Setaria_italica	173 (12.4639769452%)	2312 (10.8442776735%)
Quercus_suber	137 (11.4740368509%)	3208 (9.30853378986%)
Coccomyxa_subellipsoidea	71 (18.9839572193%)	1006 (10.7963082206%)
Oryza_sativa	130 (11.3438045375%)	1750 (8.8643501165%)
Aegilops_tauschii	144 (10.3821196828%)	3337 (10.4973418478%)
Apostasia_shenzhenica	126 (10.8996539792%)	2147 (15.1742172592%)
Volvox_carteri	18 (5.69620253165%)	324 (2.43700639338%)
Arabidopsis_lyrata	129 (9.18803418803%)	2157 (9.36279190902%)
Arabidopsis_thaliana	108 (7.63250883392%)	1202 (5.71157044429%)
