## Supplementary material for "Genome-wide analyses supported by RNA-Seq reveal non-canonical splice sites in plant genomes"

### Sheet: Sheet1
Species	Intron1	Intron19	Intron30
Arabidopsis lyrata	GT...TC	GA...AG	GA...AG
Arabidopsis thaliana	GT...TC	GC...AG	GA...AG
Brassica napus	GT...CA	GA...AG	GA...AG
Brassica oleracea	GT...CA	GA...AG	GA...AG
Brassica rapa	GT...CA	GA...AG	GA...AG
Camelina sativa	GT...TC	GA...AG	GA...AG
Capsella rubella	GT...TC	GA...AG	GA...AG
Citrus sinensis	GT...TT	GT...AG	GA...AG
Cucumis melo	GT...GT	GC...AG	AA...AG
Cucumis sativus	GT...GT	GC...AG	AA...AG
Cucurbita maxima	GT...AC	GC...AG	AA...AG
Cucurbita pepo	GT...AC	GC...AG	AA...AG
Durio zibethinus	GT...TC	GT...AG	GA...AG
Gossypium arboreum	GT...TC	GT...AG	AA...AG
Hevea brasiliensis	GT…CT	GT...AG	TG...AG
Juglans regia	GT...AA	GC...AG	GA...AG
Manihot esculenta	GT...CT	GT...AG	GA...AG
Medicago truncatula	GT...AA	GC...AG	CA...AG
Momordica charantia	GT...AA	GC...AG	AA...AG
Olea europaea	GT...AA	GT...AG	GA...AG
Phoenix dactylifera	GT...GA	GC...AG	CG...AG
Populus trichocarpa	GT...TC	GT...AG	TT...AG
Prunus mume	GT...CG	GT...AG	GA...AG
Prunus persica	GT...CG	GT...AG	GA...AG
Pyrus x bretschneideri	GT...CC	GT...AG	GA...AG
Rosa chinensis	GT...CC	GT...AG	CC...AG
Vigna angularis	GT...AA	GT...AG	CA...AG
