## Supplementary material for "Genome-wide analyses supported by RNA-Seq reveal non-canonical splice sites in plant genomes"

### Sheet: support_per_spec
all splice sites		Non-canonical splice sites
species	support	species	support
Arabidopsis lyrata	91.34%	Arabidopsis lyrata	57.70%
Arabidopsis thaliana	92.51%	Arabidopsis thaliana	87.35%
Beta vulgaris	92.82%	Beta vulgaris	68.21%
Brachypodium distachyon	93.02%	Brachypodium distachyon	71.20%
Brassica napus	92.29%	Brassica napus	55.51%
Brassica oleracea	91.60%	Brassica oleracea	56.40%
Brassica rapa	94.20%	Brassica rapa	61.10%
Camelina sativa	93.05%	Camelina sativa	45.47%
Cicer arietinum	93.33%	Cicer arietinum	54.80%
Citrus sinensis	93.06%	Citrus sinensis	59.64%
Durio zibethinus	87.21%	Durio zibethinus	59.04%
Eucalyptus grandis	87.71%	Eucalyptus grandis	45.66%
Eutrema salsugineum	85.83%	Eutrema salsugineum	55.94%
Fragaria vesca	93.27%	Fragaria vesca	62.92%
Glycine max	92.93%	Glycine max	65.46%
Gossypium raimondii	86.72%	Gossypium raimondii	47.15%
Jatropha curcas	95.95%	Jatropha curcas	69.59%
Lupinus angustifolius	93.27%	Lupinus angustifolius	53.99%
Malus domestica	90.04%	Malus domestica	52.94%
Manihot esculenta	94.68%	Manihot esculenta	67.34%
Marchantia polymorpha	87.28%	Marchantia polymorpha	77.91%
Medicago truncatula	75.49%	Medicago truncatula	15.18%
Monoraphidium neglectum	81.56%	Monoraphidium neglectum	73.68%
Morus notabilis	79.02%	Morus notabilis	68.75%
Musa acuminata	96.37%	Musa acuminata	78.09%
Oryza brachyantha	90.70%	Oryza brachyantha	35.22%
Oryza sativa	89.99%	Oryza sativa	33.03%
Phaseolus vulgaris	93.52%	Phaseolus vulgaris	91.25%
Physcomitrella patens	95.63%	Physcomitrella patens	76.45%
Populus euphratica	94.76%	Populus euphratica	55.58%
Populus trichocarpa	84.03%	Populus trichocarpa	77.31%
Setaria italica	94.91%	Setaria italica	64.75%
Vitis vinifera	83.73%	Vitis vinifera	54.71%
Zea mays	89.04%	Zea mays	65.47%
Ziziphus jujuba	91.21%	Ziziphus jujuba	55.34%
